# Polyadenylation of mRNAs encoding secreted proteins by TENT5 family of enzymes is essential for gametogenesis in mice

**DOI:** 10.1101/2023.08.01.551432

**Authors:** Michał Brouze, Agnieszka Czarnocka-Cieciura, Olga Gewartowska, Monika Kusio-Kobiałka, Kamil Jachacy, Marcin Szpila, Bartosz Tarkowski, Jakub Gruchota, Paweł Krawczyk, Seweryn Mroczek, Ewa Borsuk, Andrzej Dziembowski

## Abstract

Cytoplasmic polyadenylation plays a vital role in gametogenesis, however, the participating enzymes and substrates in mammals remain unclear. Using knockout and knock-in mouse models, we describe the essential role of 4 TENT5 poly(A) polymerases in mice fertility and gametogenesis.

TENT5B and TENT5C play crucial, but redundant roles in oogenesis, with double knockout of both genes leading to oocyte degeneration. Additionally, TENT5B-GFP knock-in females display gain-of-function infertility effect with multiple chromosomal aberrations in ovulated oocytes. TENT5C and TENT5D both regulate different stages of spermatogenesis, shown by sterility of males with either gene’s knockout mutation. Finally, *Tent5a* knockout significantly lowers fertility, although the underlying mechanism is not directly related to gametogenesis.

Through Direct RNA sequencing we discovered that TENT5s polyadenylate mRNAs encoding endoplasmic reticulum-targeted proteins essential for gametogenesis. Sequence motives analysis and reporter mRNA assay revealed that the presence of endoplasmic reticulum-leader represents the primary determinant of TENT5-mediated regulation.
