## Supplemental table 2 for "Polyadenylation of mRNAs encoding secreted proteins by TENT5 family of enzymes is essential for gametogenesis in mice"

Table S2. DRS run statistics and ENA accession numbers
sample name	replicat id	technical replicate id	ENA accession	mice RNA mixed with polyA-rich RNA from	Guppy basecaller version	sequencing reads obtained from single run	reads mapped to reference	Nanopolish 'PASS' reads	reference transcriptome	notes
ovary_Tent5bc_rep1	1	a	ERS15941056	S. cerevisiae	6.0.0	1533617	646518	508180	mouse Gencode26
ovary_Tent5bc_rep2	2	a	ERS15941057	S. cerevisiae	6.0.0	792454	270372	218369	mouse Gencode26
ovary_WT_rep1	1	a	ERS15941058	S. cerevisiae	6.0.0	394845	175509	140400	mouse Gencode26
ovary_WT_rep2_a	2	a	ERS15941059	S. cerevisiae	6.0.0	965608	363716	291600	mouse Gencode26
ovary_WT_rep2_b	2	b	ERS15941060	S. cerevisiae	6.0.0	807092	497137	402136	mouse Gencode26
ovary_Tent5b_gfp_het_rep1	1	a	ERS15941061	S. cerevisiae	6.0.0	1700656	734972	587153	mouse Gencode26
ovary_Tent5b_gfp_het_rep2	2	b	ERS15941062	S. cerevisiae	4.4.1	117543	34277	22499	mouse Gencode26
ovary_Tent5b_gfp_hom_rep1	1	a	ERS15941063	S. cerevisiae	4.4.1	1984942	179287	144205	mouse Gencode26
ovary_Tent5b_gfp_hom_rep2	2	b	ERS15941064	S. cerevisiae	6.0.0	1389679	659510	552942	mouse Gencode26
testis_Tent5c_rep1_a	1	a	ERS5846736	S. cerevisiae	6.0.0	1917618	1046867	824945	mouse Gencode26
testis_Tent5c_rep1_b	1	b	ERS5846736	S. cerevisiae	6.0.0	1917618	621954	477926	mouse Gencode26
testis_Tent5c_rep2	2	a	ERS5846735	S. cerevisiae	6.0.0	3192534	2769202	1914511	mouse Gencode26
testis_Tent5c_rep3	3	a	ERS5846739	S. cerevisiae	6.0.0	3112281	2477825	1695095	mouse Gencode26
testis_Tent5c_WT_rep1_a	1	a	ERS5846734	S. cerevisiae	6.0.0	2120861	1636481	1125682	mouse Gencode26
testis_Tent5c_WT_rep1_b	1	b	ERS5846734	S. cerevisiae	6.0.0	2120861	91032	71226	mouse Gencode26
testis_Tent5c_WT_rep2_a	2	a	ERS5846733	S. cerevisiae	6.0.0	1815112	74752	57527	mouse Gencode26
testis_Tent5c_WT_rep2_b	2	b	ERS5846733	S. cerevisiae	6.0.0	1815112	1474193	1089198	mouse Gencode26
testis_Tent5c_WT_rep3	3	a	ERS5846741	S. cerevisiae	6.0.0	2700832	2158152	1441553	mouse Gencode26
testis_Tent5d_rep1	1	a	ERS5846730	S. cerevisiae	6.0.0	2326760	843177	640155	mouse Gencode26
testis_Tent5d_rep2	2	a	ERS5846732	S. cerevisiae	6.0.0	2921203	818341	618001	mouse Gencode26
testis_Tent5d_WT_rep1_a	1	a	ERS5465457	S. cerevisiae	6.0.0	1409616	588652	434439	mouse Gencode26
testis_Tent5d_WT_rep2_a	2	a	ERS5465455	S. cerevisiae	6.0.0	1594877	695411	519747	mouse Gencode26
					SUM:	38651721	18857337	13777489
