## Supplemental Table 4 for "Polyadenylation of mRNAs encoding secreted proteins by TENT5 family of enzymes is essential for gametogenesis in mice"

Table S4. TENT5B/C substrates identified in mice ovaries
ensembl_gene_id	symbol
ENSMUSG00000018238	Gdf9
ENSMUSG00000016626	Nlrp14
ENSMUSG00000042279	H1f8
ENSMUSG00000066867	Oas1e
ENSMUSG00000032346	Ooep
ENSMUSG00000040935	Padi6
ENSMUSG00000062275	Fbxw24
ENSMUSG00000029223	Uchl1
ENSMUSG00000004948	Zp3
ENSMUSG00000034758	Tle6
ENSMUSG00000057534	Elobl
ENSMUSG00000032623	Oas1d
ENSMUSG00000030246	Ldhb
ENSMUSG00000003814	Calr
ENSMUSG00000026249	Serpine2
ENSMUSG00000015721	Nlrp5
ENSMUSG00000030911	Zp2
ENSMUSG00000020415	Pttg1
ENSMUSG00000036036	Zfp57
ENSMUSG00000046323	Dppa3
ENSMUSG00000041359	Tcl1
ENSMUSG00000024734	Zp1
ENSMUSG00000025130	P4hb
ENSMUSG00000063935	Zar1
ENSMUSG00000038871	Bpgm
ENSMUSG00000020048	Hsp90b1
ENSMUSG00000033952	Aspm
ENSMUSG00000042417	Ccno
ENSMUSG00000085079	Khdc1b
ENSMUSG00000037313	Tacc3
ENSMUSG00000060461	Dppa5a
ENSMUSG00000030269	Mtmr14
ENSMUSG00000047911	Npm2
ENSMUSG00000041995	Zbed3
ENSMUSG00000032191	Bcl2l10
ENSMUSG00000041857	Oosp1
ENSMUSG00000019528	Gyg
ENSMUSG00000038750	Omt2b
ENSMUSG00000018727	Cpsf4l
ENSMUSG00000074061	Fbxw19
ENSMUSG00000054134	Umodl1
ENSMUSG00000074060	Fbxw15
ENSMUSG00000105589	Fbxw14
ENSMUSG00000074895	Eif4e1b
ENSMUSG00000075023	Accsl
ENSMUSG00000075002	Ftdc1
ENSMUSG00000054310	Obox1
ENSMUSG00000028865	Cd164l2
ENSMUSG00000039108	Lsm14b
ENSMUSG00000001168	Oas1h
ENSMUSG00000059218	Pramel26
ENSMUSG00000054087	Fbxw28
ENSMUSG00000074366	Obox5
ENSMUSG00000109718	Trim61
ENSMUSG00000022948	Setd4
