## Supplemental Table 7 for "Polyadenylation of mRNAs encoding secreted proteins by TENT5 family of enzymes is essential for gametogenesis in mice"

Table S7. TENT5D substrates identified in mice testes
ensembl_gene_id	ensembl_transcript_id_full	symbol
ENSMUSG00000022037	ENSMUST00000022616.14	Clu
ENSMUSG00000053030	ENSMUST00000120429.8	Spink2
ENSMUSG00000053030	ENSMUST00000065216.11	Spink2
ENSMUSG00000053030	ENSMUST00000121825.2	Spink2
ENSMUSG00000032110	ENSMUST00000034620.5	Acrv1
ENSMUSG00000032110	ENSMUST00000184160.2	Acrv1
ENSMUSG00000050645	ENSMUST00000053180.4	Defb19
ENSMUSG00000034401	ENSMUST00000038868.14	Spata6
ENSMUSG00000034401	ENSMUST00000084354.4	Spata6
ENSMUSG00000034401	ENSMUST00000143879.8	Spata6
ENSMUSG00000034401	ENSMUST00000134000.8	Spata6
ENSMUSG00000034401	ENSMUST00000153746.8	Spata6
ENSMUSG00000034401	ENSMUST00000122820.8	Spata6
ENSMUSG00000034401	ENSMUST00000070513.13	Spata6
ENSMUSG00000048752	ENSMUST00000051097.6	Prss50
ENSMUSG00000048752	ENSMUST00000196027.2	Prss50
ENSMUSG00000027443	ENSMUST00000168443.8	Cst12
ENSMUSG00000027443	ENSMUST00000028932.4	Cst12
ENSMUSG00000095687	ENSMUST00000097420.7	Rnaset2a
ENSMUSG00000095687	ENSMUST00000231927.2	Rnaset2a
ENSMUSG00000045794	ENSMUST00000052416.4	Lkaaear1
ENSMUSG00000045794	ENSMUST00000132409.2	Lkaaear1
ENSMUSG00000017466	ENSMUST00000017610.10	Timp2
