## Supplemental Table 8 for "Polyadenylation of mRNAs encoding secreted proteins by TENT5 family of enzymes is essential for gametogenesis in mice"

Table S8. TENT5C substrates identified in mice testes
ensembl_gene_id	ensembl_transcript_id_full	symbol
ENSMUSG00000008813	ENSMUST00000008957.13	Tppp2
ENSMUSG00000008813	ENSMUST00000177625.2	Tppp2
ENSMUSG00000015090	ENSMUST00000114259.3	Ptgds
ENSMUSG00000015090	ENSMUST00000015234.13	Ptgds
ENSMUSG00000015090	ENSMUST00000114251.8	Ptgds
ENSMUSG00000015090	ENSMUST00000137417.2	Ptgds
ENSMUSG00000015090	ENSMUST00000144016.8	Ptgds
ENSMUSG00000026879	ENSMUST00000201185.4	Gsn
ENSMUSG00000026879	ENSMUST00000028239.8	Gsn
ENSMUSG00000079019	ENSMUST00000034261.8	Insl3
ENSMUSG00000032451	ENSMUST00000035026.5	Trim42
ENSMUSG00000040034	ENSMUST00000040135.9	Nup43
ENSMUSG00000036918	ENSMUST00000041110.12	Ttc7
ENSMUSG00000036918	ENSMUST00000234468.2	Ttc7
ENSMUSG00000036918	ENSMUST00000148126.2	Ttc7
ENSMUSG00000036918	ENSMUST00000125875.8	Ttc7
ENSMUSG00000036918	ENSMUST00000127970.8	Ttc7
ENSMUSG00000036918	ENSMUST00000144204.8	Ttc7
ENSMUSG00000040564	ENSMUST00000045035.12	Apoc1
ENSMUSG00000040564	ENSMUST00000108451.4	Apoc1
ENSMUSG00000040564	ENSMUST00000207978.2	Apoc1
ENSMUSG00000031805	ENSMUST00000051995.14	Jak3
ENSMUSG00000031805	ENSMUST00000110013.10	Jak3
ENSMUSG00000031805	ENSMUST00000110012.2	Jak3
ENSMUSG00000031805	ENSMUST00000130624.2	Jak3
ENSMUSG00000063713	ENSMUST00000073713.8	Klk1b24
ENSMUSG00000027244	ENSMUST00000076803.12	Atg13
ENSMUSG00000027244	ENSMUST00000028678.9	Atg13
ENSMUSG00000061923	ENSMUST00000081966.5	Odf1
ENSMUSG00000067370	ENSMUST00000087543.5	B3galt4
ENSMUSG00000074435	ENSMUST00000194965.6	Smcp
ENSMUSG00000074435	ENSMUST00000098888.7	Smcp
ENSMUSG00000002985	ENSMUST00000174064.9	Apoe
ENSMUSG00000002985	ENSMUST00000173739.8	Apoe
ENSMUSG00000002985	ENSMUST00000174355.8	Apoe
ENSMUSG00000002985	ENSMUST00000003066.16	Apoe
ENSMUSG00000030788	ENSMUST00000177236.8	Rnf141
ENSMUSG00000030788	ENSMUST00000106682.10	Rnf141
ENSMUSG00000030788	ENSMUST00000175981.8	Rnf141
ENSMUSG00000030788	ENSMUST00000176048.2	Rnf141
ENSMUSG00000030788	ENSMUST00000176716.3	Rnf141
ENSMUSG00000030788	ENSMUST00000177462.8	Rnf141
ENSMUSG00000030788	ENSMUST00000175648.2	Rnf141
ENSMUSG00000030788	ENSMUST00000148367.2	Rnf141
ENSMUSG00000027962	ENSMUST00000029574.13	Vcam1
ENSMUSG00000027962	ENSMUST00000196449.5	Vcam1
NA	NA	NA
